# Acetylcholine esterase of *Drosophila melanogaster*: a laboratory model to explore applications of insecticide susceptibility gene drives

**DOI:** 10.1101/2023.11.10.566664

**Authors:** Natalia Hernandes, Xiaomeng Mollyann Qi, Soumitra Bhide, Courtney Brown, Benjamin J. Camm, Simon W. Baxter, Charles Robin

## Abstract

**BACKGROUND:** One of the proposed applications of gene drives has been to revert pesticide resistant mutations back to the ancestral susceptible state. Insecticides that have become ineffective because of the rise of resistance could have reinvigorated utility and be used to suppress pest populations again, perhaps at lower application doses.

**RESULTS:** We have created a laboratory model for susceptibility gene drives that replaces field-selected resistant variants of the acetylcholine esterase (*Ace*) locus of *Drosophila melanogaster* with ancestral susceptible variants. We constructed a CRISPR/Cas9 homing drive and found that homing occurred in many genetic backgrounds with varying efficiencies. While the drive itself could not be homozygosed, it converted resistant alleles into susceptible ones and produced recessive lethal alleles that could suppress populations. Our studies provided evidence for two distinct classes of Gene Drive Resistance (GDR): rather than being mediated by the conventional Non-Homologous End-joining (NHEJ) pathway, one seemed to involve short homologous repair and the other was defined by genetic background.

Additionally, we used simulations to explore a distinct application of susceptibility drives; the use of chemicals to prevent the spread of synthetic gene drives into protected areas.

**CONCLUSIONS:** Insecticide susceptibility gene drives could be useful tools to control pest insects however problems associated with particularities of the target loci and GDR will need to be overcome for them to be effective. Furthermore, realistic patterns of pest dispersal and high insecticide exposure rates would be required if susceptibility were to be useful as a ‘safety-switch’ to prevent the unwanted spread of gene drives.
