## Supplementary figure 6 Evidence of homing for "Acetylcholine esterase of *Drosophila melanogaster*: a laboratory model to explore applications of insecticide susceptibility gene drives"

### Sheet: Sheet1
	Remove enzyme restriction site	Remove enzyme restriction site	sgRNA immunity	I161V + G265A	Remove enzyme restriction site	sgRNA immunity	sgRNA immunity	F330Y	sgRNA immunity	Sequence modification
	Clal	EcoRI	sgRNA4		BamH1	sgRNA2	sgRNA1		sgRNA3
A	?	✕	✓		✓	✓	✓		✓	✕
B	?	✓	✓		✓				✓	?
C	?	?	✓		✓				✓	✕
D	✕	?	✕		✕				✕	?
E	✕	?	✓		✓				✓	✕

### Sheet: Sheet2
	ClaI1	EcoRI1	sgRNA42	I161V + G265A	BamHI1	sgRNA22	sgRNA12	F330Y	sgRNA32	Modification
A	?	✕	✓		✓	✓	✓		✓	✕
B	?	✓	✓		✓				✓	?
C	?	?	✓		✓				✓	✕
D	✕	?	✕		✕				✕	?
E	✕	?	✓		✓				✓	✕
1: Remove enzyme restriction site
2: sgRNA immunity
