## Supplementary Table 1 for "Acetylcholine esterase of *Drosophila melanogaster*: a laboratory model to explore applications of insecticide susceptibility gene drives"

### Sheet: Sheet1
Supplementary Table S1 of Hernandes et al. Oligonucleotides
		Co-ords release 6.52		oligo sequence	PAM
	sgRNA1	13243403	13243422	GCTCATCACGTGAGCGGGAT	TGG
	sgRNA2	13243707	13243726	TTGACCAGACCCCTCGTCAC	CGG
	sgRNA3	13243277-RC	13243258-RC	GATGAAGACGGCGGATCTGA	AGG
	sgRNA4	13244033-RC	13244014-RC	CGGTGGCTTCATGACCGGAT	CGG
