## Supplementary Table 2 Dosage Mortality for "Acetylcholine esterase of *Drosophila melanogaster*: a laboratory model to explore applications of insecticide susceptibility gene drives"

### Sheet: DGRP lines
Table S1. DGRP lines selected for adult reproductive fitness assay and selection criteria related information. Three lines highlighted by red had zero mortality but susceptible ace haplotype.
	6-h Malathion mortality		ace resistant SNP			Cyp6g1	Wolbachia infection status
DGRP line	male	female	3R_9069054 (I199V)	3R_9069408 (G303A)	3R_9069721 (F368Y)
Susceptible
38	1	0.791667	ref (A) / ref (A)	ref (C) / ref (C)	ref (T) / ref (T)	AA	N
45	0.8	1	ref (A) / ref (A)	ref (C) / ref (C)	ref (T) / ref (T)	AA	N
57	1	0.677778	ref (A) / ref (A)	ref (C) / ref (C)	ref (T) / ref (T)	AA	N
93	0.866667	0.785714	ref (A) / ref (A)	ref (C) / ref (C)	ref (T) / ref (T)	AA	N
229	0.763889	0.875	ref (A) / ref (A)	ref (C) / ref (C)	ref (T) / ref (T)	AA	N
359	1	0.892593	ref (A) / ref (A)	ref (C) / ref (C)	ref (T) / ref (T)	BA	N
370	0.783333	0.777778	ref (A) / ref (A)	ref (C) / ref (C)	ref (T) / ref (T)	AA	Y
391	0.863095	0.794444	ref (A) / ref (A)	ref (C) / ref (C)	ref (T) / ref (T)	AA	N
437	1	1	ref (A) / ref (A)	ref (C) / ref (C)	ref (T) / ref (T)	AA	N
443	0.838095	1	ref (A) / ref (A)	ref (C) / ref (C)	ref (T) / ref (T)	AA	N
502	1	0.785714	ref (A) / ref (A)	ref (C) / ref (C)	ref (T) / ref (T)	AA	N
555	1	0.866667	ref (A) / ref (A)	ref (C) / ref (C)	ref (T) / ref (T)	AA	Y
716	0.877778	0.933333	ref (A) / ref (A)	ref (C) / ref (C)	ref (T) / ref (T)	AA	Y
786	0.888889	0.833333	ref (A) / ref (A)	ref (C) / ref (C)	ref (T) / ref (T)	AA	Y
892	0.811607	0.702381	ref (A) / ref (A)	ref (C) / ref (C)	ref (T) / ref (T)	BA	Y
109	0	0	ref (A) / ref (A)	ref (C) / ref (C)	ref (T) / ref (T)	AA	N
790	0	0	ref (A) / ref (A)	ref (C) / ref (C)	ref (T) / ref (T)	BA	Y
850	0	0	ref (A) / ref (A)	ref (C) / ref (C)	ref (T) / ref (T)	AA	Y
Resistant
315	0	0	T / T	G / G	C / C	AA	N
317	0	0	T / T	G / G	C / C	AA	Y
321	0	0	T / T	G/G	C / C	AA	Y
365	0	0	T / T	G / G	C / C	BA	Y
584	0	0	T / T	G / G	C / C	AA	Y
595	0	0	T / T	G / G	C / C	AA	Y
639	0	0	T / T	G / G	C / C	BA	Y
705	0	0	T / T	G / G	C / C	BA	Y
737	0	0	T / T	G/G	C / C	AA	Y
801	0	0	ref (A) / ref (A)	G/G	C / C	AA	Y
907	0	0	T / T	G/G	C / C	BA	N
913	0	0	T / T	G/G	C / C	BA	Y

### Sheet: DGRP combination
Combination 1
SS			SR			RR
Maternal	Paternal		Maternal	Paternal		Maternal	Paternal
45	716		370	705		317	584
57	229		437	595		737	321
359	443					801	365
391	502					907	315
892	38					913	639
786	109
555	790
93	850
Combination 2
SS			SR			RR
Maternal	Paternal		Maternal	Paternal		Maternal	Paternal
45	443		93	595		317	639
57	502		555	705		737	365
359	38					801	584
391	229					907	321
892	716					913	315
437	109
786	790
370	850
Combination 3
SS			SR			RR
Maternal	Paternal		Maternal	Paternal		Maternal	Paternal
45	716		359	639		321	913
57	391		595	437		737	365
229	38		315	502		907	317
370	93		801	555
443	892		705	109
850	786		790	584

### Sheet: Dose
Sex	Construct	Dose	Sex	Construct	Dose
Female	09W	0	Male	09W	0
		0.4			0.25
		0.5			0.3
		0.6			0.35
		0.7			0.4
		0.8			0.5
	PA-S	0		PA-S	0
		0.3			0.2
		0.4			0.3
		0.45			0.35
		0.6			0.4
		0.75			0.55
	PA-R	0		PA-R	0
		0.5			0.5
		2			1
		2.5			1.4
		3			1.7
		4.5			2

### Sheet: LD50
Male LD50
Construct	LD50 in ug/vial	Standard error	Lower 95% CI limit	Upper 95% CI limit		Resistance fold (PAR/09W)	PAS/09W
09W	0.435055	0.010029	0.415398	0.454711
PA-S	0.40813	0.061104	0.288369	0.527891
PA-R	1.40503	0.191693	1.02932	1.78075
						3.22955	0.938111
Female LD50
Construct	LD50 in ug/vial	Standard error	Lower 95% CI limit	Upper 95% CI limit
09W	0.44117	0.03097	0.38047	0.50187
PA-S	0.49276	0.01713	0.45919	0.52633
PA-R	1.59463	0.13461	1.33081	1.85845
						3.61455	1.11694

### Sheet: primer
Function	Name	Sequence
Gene drive construct fragment amplification	pMiniACE_ClvR_F1	ATCCCCGGGTACCGAGCTCGGTTTGGTCTATTGTGGGCG
	pMiniACE_ClvR_R1	AGATGGCCATGGATCCGGTTGGTTTGGCC
	pMiniACE_ClvR_F2	AACCGGATCCATGGCCATCTCCTGTCGGC
	pMiniACE_ClvR_R2	TCTAGTTCGTCTTAGAAAACCCTTTTGGTTCGC
	pMiniACE_ClvR_F3	AGGGTTTTCTAAGACGAACTAGACTAGAATGTC
	pMiniACE_ClvR_R3	ACAGCTATGACATGATTACGGGTTTGTAATGCATTTATTTCA
CRISPR-Cas9 gRNA targeting ace	sgRNA1	GCTCATCACGTGAGCGGGAT
	sgRNA2	TTGACCAGACCCCTCGTCAC
	sgRNA3	GATGAAGACGGCGGATCTGA
	sgRNA4	CGGTGGCTTCATGACCGGAT
CRISPR-Rescue PCR confirmation	Ace-R3	GGAAATCCGCAGAACACGAC
	Ace_gD_R4	CGGGATGGTCGTGATGAAGT
	miniAce_qF1	GACCGCAGACCTAAAGGACT
	pUAST_seq_R1	TGCTCCCATTCATCAGTTCC
	RPL11_qF	CGATCCCTCCATCGGTATCT
	RPL11_qR	AACCACTTCATGGCATCCTC

### Sheet: Sheet1
FlyBase ID	FBgn0000024
Annotation Symbol	CG17907
Symbol	Ace
Name	Acetylcholine esterase
	Adult Male			Adult Female			Male v. Female		Larval
Tissue	FPKM	SD	Enrichment	FPKM	SD	Enrichment	M/F	p value	FPKM	SD	Enrichment
Head	34.92	1.06	3.13	32.1	4.85	13.1	1.09	n.s.	-	-	-
Eye	26.69	1.79	2.4	19.95	1.32	8.14	1.34	n.s.	-	-	-
Brain / CNS	44.42	1.61	3.99	40.81	8.92	16.66	1.09	n.s.	17.91	1.63	5.15
Thoracicoabdominal ganglion	45.27	8.76	4.06	53.24	0.24	21.73	0.85	n.s.	-	-	-
Crop	5.34	0.5	0.48	3.76	0.65	1.53	1.42	n.s.	-	-	-
Midgut	23.92	2.5	2.15	2.95	0.53	1.2	8.1	p > 0.01	8.99	0.74	2.58
Hindgut	0.14	0.08	0.01	0.22	0.05	0.09	1	n.s.	0.31	0.04	0.09
Malpighian Tubules	1.72	0.65	0.15	1.43	0.05	0.58	1	n.s.	1.9	0.65	0.55
Fat body	0.59	0.5	0.05	0.33	0.13	0.13	1	n.s.	4.02	2.51	1.16
Salivary gland	2.29	0.74	0.21	0.64	0.01	0.26	1.14	n.s.	2.8	0.71	0.8
Heart	0.26	0.11	0.02	0.41	0.14	0.17	1	n.s.	-	-	-
Trachea	-	-	-	-	-	-	-	-	0.2	0.03	0.06
Ovary	-	-	-	0.03	0.02	0.01	-	-	-	-	-
Virgin Spermatheca	-	-	-	0.4	0.11	0.16	-	-	-	-	-
Mated Spermatheca	-	-	-	0.71	0.48	0.29	-	-	-	-	-
Testis	0.68	0.09	0.06	-	-	-	-	-	-	-	-
Accessory glands	5.31	0.43	0.48	-	-	-	-	-	-	-	-
Carcass	3.66	1.11	0.33	2.85	1.41	1.16	1.28	n.s.	1.51	0.06	0.43
Rectal pad	0.58	0.08	0.05	0.49	0.13	0.2	1	n.s.	-	-	-
Garland cells	-	-	-	-	-	-	-	-	6.43	1.36	1.85
Whole body	11.14	0.62	1	2.45	0.16	1	4.5	p > 0.01	3.48	0.46	1
