## Supplementary Table 4 Cage data for "Acetylcholine esterase of *Drosophila melanogaster*: a laboratory model to explore applications of insecticide susceptibility gene drives"

### Sheet: Sheet1
Supplementary Table S4 Hernades et al.
	Cage A							Cage B							Cage C
	DsRed		Non-DsRED		Total number of flies~	% dsRED flies	freq of gene drive alleles assuming HW#	DsRed		Non-DsRED		Total number of flies~	% dsRED flies	freq of gene drive alleles assuming HW#	DsRed		Non-DsRED		Total number of flies~	% dsRED flies	freq of gene drive alleles assuming HW#
Generation	♀	♂	♀	♂				♀	♂	♀	♂				♀	♂	♀	♂
0	0	80	200	120	400	20	(0.1)*	0	80	200	120	400	20	(0.1)*	0	80	200	120	400	20	(0.1)*
1	324	309	588	584	1805	35.1	0.19	293	370	342	419	1424	46.6	0.27	385	363	460	483	1691	44.2	0.25
2	284	347	795	954	2380	26.5	0.14	397	410	713	671	2191	36.8	0.21	311	389	657	703	2060	34	0.19
3	166	199	473	649	1487	24.5	0.13	266	399	594	844	2103	31.6	0.17	248	335	507	632	1722	33.9	0.19
4	168	164	499	536	1367	24.3	0.13	160	185	369	531	1245	27.7	0.15	179	202	434	508	1323	28.8	0.16
5	146	152	584	635	1517	19.6	0.1	115	108	258	247	728	30.6	0.17	176	163	536	523	1398	24.2	0.13
6	153	164	476	472	1265	25.1	0.13	188	192	612	643	1635	23.2	0.12	165	184	567	589	1505	23.2	0.12
8	66	74	324	380	844	16.6	0.09	86	110	389	419	1004	19.5	0.1	74	66	335	344	819	17.1	0.09
10	75	78	384	367	904	16.9	0.09	89	93	420	436	1038	17.5	0.09	87	61	371	378	897	16.5	0.09
	~The total number of flies would be affected by egg laying time which varied from 72 hours (gen 0), 48 hours (gen 1-3), 24 hours (4-10).
	# As the gene drive is homozygous lethal and dsRED is observable in the heterozygous state we first assume the freq of non-dsRED aleles (q) can be calculated from the square root of non-dsRED individuals (q^2) and then calculate p=1-q.
	* The initial cage populations are not in Hardy Weinberg Equilibrium
